# Programmed meiotic errors facilitate dichotomous sperm production in the silkworm, *Bombyx mori*

**DOI:** 10.1101/2025.08.03.667510

**Authors:** L Benner, M Richmond, Y Xiang, LS Lee, T Li, Z Yu, D Tsuchiya, S Huang, C Hockens, EC Tromer, RS Hawley, LF Rosin

**Affiliations:** Unit on Chromosome Dynamics, Division of Development Biology, Eunice Kennedy Shriver National Institute of Child Health and Human Development, National Institutes of Health, Bethesda, Maryland, 20982, USA; Stowers Institute for Medical Research, Kansas City, Missouri, 64110, USA; Molecular Genomics Core, Eunice Kennedy Shriver National Institute of Child Health and Human Development, National Institutes of Health, Bethesda, Maryland, 20982 USA; Cell Biochemistry, Groningen Biomolecular Sciences & Biotechnology Institute, University of Groningen, Linneausborg, Nijenborgh 7, 9747AG Groningen, the Netherlands

**Keywords:** Spermatogenesis, meiosis, holocentric, silkworm, eupyrene, apyrene, chromosome segregation, RNA-seq, transcription

## Abstract

The goal of meiosis is typically to produce haploid gametes (eggs or sperm). Failure to do so is catastrophic for fertility and offspring health. However, Lepidopteran (moths and butterflies) males produce two morphs of sperm: nucleated (eupyrene) sperm which fertilize the egg, and anucleated (apyrene) sperm, both of which are essential for fertilization. The meiotic differences in the two types of spermatogenesis have not been well characterized, and our knowledge of the molecular differences between eupyrene and apyrene spermatogenesis are extremely limited in all systems. The only factor identified as being required for apyrene spermatogenesis is *Sex-lethal* (*Sxl*). Here, we show through cytological analysis of early meiotic events that there are several key differences in the genesis of apyrene sperm and eupyrene sperm. Specifically, apyrene spermatocytes fail to condense and pair their chromosomes during meiotic prophase I. In addition, telomeres do not attach to the nuclear envelope. Due to these differences, full-length synaptonemal complex does not form. RNA sequencing of both eupyrene- and apyrene-producing testes revealed distinct changes in transcriptional programs, including down-regulation of a myriad of meiotic genes and cell cycle checkpoint factors during apyrene meiosis. By comparing wild-type and *Sxl*-knockout apyrene testes, we found that *Sxl* is not required for the changes in the expression of the meiotic genes but instead plays a role in checkpoint inactivation to allow this error-prone meiosis to proceed. Together, our findings reveal significant insights into two converging molecular pathways that promote the formation of dimorphic sperm in Lepidoptera.
