## Supplementary material for "Programmed meiotic errors facilitate dichotomous sperm production in the silkworm, *Bombyx mori*": Table S3

### Sheet: gProfiler_bmori_5-15-2025_1-02-
Term Type	Term Name	Term ID	Adjusted pvalue	Term Size	Query Size	Intersection Size	Effective Domain Size	Gene Names
Biological Process	meiotic nuclear division	GO:0140013	0.0332769	6	1191	6	5473	DMC1,LOC101735414,LOC101742317,LOC101746725,LOC101746773,LOC110386175
Cellular Component	condensed chromosome	GO:0000793	0.038677663468290956	11	856	8	3915	LOC101736131,LOC101736332,LOC101739229,LOC101740444,LOC101741425,LOC101742317,LOC101744464,LOC101745476
Cellular Component	synapse	GO:0045202	0.0453005	16	856	10	3915	ACE1,ACE2,LOC101740156,LOC101743054,NACHRA2,NACHRA4,NACHRA6,NACHRA7,NACHRA8,SYTI
