## Supplementary material for "Programmed meiotic errors facilitate dichotomous sperm production in the silkworm, *Bombyx mori*": Table S4

### Sheet: psiBLAST
Query= XP_004931700.1 centromere-associated protein E [Bombyx mori]
Length=549
Score E
Sequences producing significant alignments: (Bits) Value
A0A212F6R8-F1 Putative paramyosin UA=A0A212F6R8 UI=A0A212F6R8_DAN... 539 0.0
A0A194RLD9-F1 Zinc finger protein 836 UA=A0A194RLD9 UI=A0A194RLD9... 539 6e-179
A0A6M2DWG6-F1 Putative paramyosin UA=A0A6M2DWG6 UI=A0A6M2DWG6_9NE... 355 1e-113
A0A7E5X168-F1 uncharacterized protein LOC113507579 UA=A0A7E5X168 ... 339 5e-110
E0VGP7-F1 Paramyosin, putative UA=E0VGP7 UI=E0VGP7_PEDHC OS=Pedic... 312 4e-97
A0A7F5RKY3-F1 cytoskeleton-associated protein 4 isoform X1 UA=A0A... 308 5e-95
A0A1B6FMN3-F1 Uncharacterized protein UA=A0A1B6FMN3 UI=A0A1B6FMN3... 297 1e-91
A0A0L7KLG5-F1 Putative paramyosin UA=A0A0L7KLG5 UI=A0A0L7KLG5_9NE... 288 2e-88
U5EM88-F1 Putative leucine-rich repeat-containing protein UA=U5EM... 283 5e-86
A0A653CX89-F1 Uncharacterized protein UA=A0A653CX89 UI=A0A653CX89... 274 3e-82
A0A7E5X0K9-F1 uncharacterized protein LOC113507576 UA=A0A7E5X0K9 ... 265 4e-82
A0A7M7MP33-F1 Uncharacterized protein UA=A0A7M7MP33 UI=A0A7M7MP33... 259 2e-76
A0A1B0EUV4-F1 Putative paramyosin pediculus us corporis UA=A0A1B0... 250 2e-70
A0A7R8UEH2-F1 Hypothetical protein UA=A0A7R8UEH2 UI=A0A7R8UEH2_HE... 238 2e-68
A0A6H5IEZ3-F1 Uncharacterized protein UA=A0A6H5IEZ3 UI=A0A6H5IEZ3... 232 3e-64
A0A7R9DYB0-F1 Hypothetical protein UA=A0A7R9DYB0 UI=A0A7R9DYB0_9N... 224 1e-63
A0A2R7WTP4-F1 Uncharacterized protein UA=A0A2R7WTP4 UI=A0A2R7WTP4... 209 3e-58
A0A1B6F6Z2-F1 Uncharacterized protein UA=A0A1B6F6Z2 UI=A0A1B6F6Z2... 193 4e-54
A0A6L5CI44-F1 Uncharacterized protein UA=A0A6L5CI44 UI=A0A6L5CI44... 196 3e-53
A0A6J1TJG1-F1 uncharacterized protein LOC113217277 UA=A0A6J1TJG1 ... 189 4e-53
A0A224XIX5-F1 Putative paramyosin UA=A0A224XIX5 UI=A0A224XIX5_9HE... 192 3e-52
E9H3D3-F1 Uncharacterized protein UA=E9H3D3 UI=E9H3D3_DAPPU OS=Da... 192 4e-51
A0A151I3X2-F1 Uncharacterized protein UA=A0A151I3X2 UI=A0A151I3X2... 192 2e-50
A0A0T6AVG9-F1 Uncharacterized protein UA=A0A0T6AVG9 UI=A0A0T6AVG9... 184 8e-50
V5GCJ7-F1 Uncharacterized protein UA=V5GCJ7 UI=V5GCJ7_ANOGL OS=An... 168 2e-46
A0A6P7G8A2-F1 laminin subunit gamma-1-like UA=A0A6P7G8A2 UI=A0A6P... 181 7e-46
A0A1B6I480-F1 Uncharacterized protein UA=A0A1B6I480 UI=A0A1B6I480... 157 2e-42
A0A3Q0JLU8-F1 uncharacterized protein LOC113472329 UA=A0A3Q0JLU8 ... 168 8e-42
A0A7R9RED3-F1 Hypothetical protein UA=A0A7R9RED3 UI=A0A7R9RED3_9C... 160 1e-39
I4DPX7-F1 Uncharacterized protein UA=I4DPX7 UI=I4DPX7_PAPXU OS=Pa... 142 8e-38
A0A7R9BE29-F1 Hypothetical protein UA=A0A7R9BE29 UI=A0A7R9BE29_9C... 157 8e-38
A0A5E4MUH3-F1 Uncharacterized protein UA=A0A5E4MUH3 UI=A0A5E4MUH3... 152 3e-37
A0A1Y1MJC8-F1 Uncharacterized protein UA=A0A1Y1MJC8 UI=A0A1Y1MJC8... 150 2e-35
A0A226CXL4-F1 Uncharacterized protein UA=A0A226CXL4 UI=A0A226CXL4... 140 5e-33
A0A6A7FMU7-F1 Paramyosin UA=A0A6A7FMU7 UI=A0A6A7FMU7_9CRUS OS=Hir... 132 5e-31
A0A553PNE8-F1 Uncharacterized protein UA=A0A553PNE8 UI=A0A553PNE8... 129 6e-30
A0A7J7AD45-F1 Uncharacterized protein UA=A0A7J7AD45 UI=A0A7J7AD45... 132 1e-29
A0A444ST72-F1 Uncharacterized protein UA=A0A444ST72 UI=A0A444ST72... 130 2e-29
A0A7J7ACM4-F1 Uncharacterized protein UA=A0A7J7ACM4 UI=A0A7J7ACM4... 123 7e-27
A0A1Y1MMB1-F1 Uncharacterized protein UA=A0A1Y1MMB1 UI=A0A1Y1MMB1... 123 8e-27
A0A5E4PPK6-F1 Uncharacterized protein UA=A0A5E4PPK6 UI=A0A5E4PPK6... 110 1e-25
A0A6J0C7I6-F1 uncharacterized protein LOC107226154 UA=A0A6J0C7I6 ... 119 2e-25
S4NZ18-F1 Paramyosin UA=S4NZ18 UI=S4NZ18_9NEOP OS=Pararge aegeria... 106 7e-25
A0A6A4WZS6-F1 Uncharacterized protein UA=A0A6A4WZS6 UI=A0A6A4WZS6... 115 1e-24
A0A0L0CG80-F1 Uncharacterized protein UA=A0A0L0CG80 UI=A0A0L0CG80... 115 2e-24
A0A7R8XDR5-F1 Hypothetical protein UA=A0A7R8XDR5 UI=A0A7R8XDR5_9C... 115 3e-24
A0A7R8H294-F1 (salmon louse) hypothetical protein UA=A0A7R8H294 U... 114 3e-24
A0A6P7FGY6-F1 uncharacterized protein LOC114330187 UA=A0A6P7FGY6 ... 115 3e-24
A0A6H5GC03-F1 Uncharacterized protein UA=A0A6H5GC03 UI=A0A6H5GC03... 114 8e-24
A0A161M7J6-F1 Centromere-associated protein e isoform x1 UA=A0A16... 94.0 4e-19
S4NKM7-F1 Uncharacterized protein UA=S4NKM7 UI=S4NKM7_9NEOP OS=Pa... 87.0 3e-18
A0A1B6H8N9-F1 Uncharacterized protein UA=A0A1B6H8N9 UI=A0A1B6H8N9... 92.8 3e-18
B4NRS0-F1 Uncharacterized protein UA=B4NRS0 UI=B4NRS0_DROWI OS=Dr... 90.9 2e-17
A0A146LT36-F1 Uncharacterized protein UA=A0A146LT36 UI=A0A146LT36... 88.6 2e-17
A0A0K2V6F4-F1 Uncharacterized protein UA=A0A0K2V6F4 UI=A0A0K2V6F4... 85.9 1e-16
A0A6V7KJ43-F1 Uncharacterized protein UA=A0A6V7KJ43 UI=A0A6V7KJ43... 82.4 2e-16
S4P735-F1 Uncharacterized protein UA=S4P735 UI=S4P735_9NEOP OS=Pa... 76.6 2e-14
A0A0T6AV53-F1 Uncharacterized protein UA=A0A0T6AV53 UI=A0A0T6AV53... 82.8 5e-14
B4IQS5-F1 GM13294 UA=B4IQS5 UI=B4IQS5_DROSE OS=Drosophila sechell... 69.3 1e-11
A0A1B6I6Z3-F1 Uncharacterized protein UA=A0A1B6I6Z3 UI=A0A1B6I6Z3... 70.9 2e-11
A0A6V7KK23-F1 Uncharacterized protein UA=A0A6V7KK23 UI=A0A6V7KK23... 67.8 2e-11
A0A7R9FDB6-F1 Hypothetical protein UA=A0A7R9FDB6 UI=A0A7R9FDB6_9N... 65.9 6e-10
A0A154PCF3-F1 Uncharacterized protein UA=A0A154PCF3 UI=A0A154PCF3... 62.0 3e-09
A0A7R9BB29-F1 Hypothetical protein UA=A0A7R9BB29 UI=A0A7R9BB29_TI... 63.9 3e-09
A0A411DWX4-F1 Issp-36 UA=A0A411DWX4 UI=A0A411DWX4_9MAXI OS=Parasa... 68.2 4e-09
A0A0M4EDH9-F1 CG5080 UA=A0A0M4EDH9 UI=A0A0M4EDH9_DROBS OS=Drosoph... 67.8 5e-09
A0A7E4RRD7-F1 Uncharacterized protein UA=A0A7E4RRD7 UI=A0A7E4RRD7... 60.5 4e-08
A0A6A4W5I1-F1 Uncharacterized protein UA=A0A6A4W5I1 UI=A0A6A4W5I1... 58.9 4e-08
A0A0A1WE53-F1 Laminin subunit gamma-1 UA=A0A0A1WE53 UI=A0A0A1WE53... 58.5 2e-06
A0A6J1TDX7-F1 uncharacterized protein LOC113215527 UA=A0A6J1TDX7 ... 56.6 4e-06
A0A2S2Q973-F1 Uncharacterized protein UA=A0A2S2Q973 UI=A0A2S2Q973... 57.0 7e-06
A0A0A1WWS1-F1 Laminin subunit gamma-1 UA=A0A0A1WWS1 UI=A0A0A1WWS1... 57.4 9e-06
A0A034V665-F1 Uncharacterized protein UA=A0A034V665 UI=A0A034V665... 57.0 1e-05
A0A034V545-F1 Uncharacterized protein UA=A0A034V545 UI=A0A034V545... 53.1 1e-04
V5GAU0-F1 Uncharacterized protein UA=V5GAU0 UI=V5GAU0_ANOGL OS=An... 49.7 7e-04

### Sheet: HHpred
Query XP_004931700.1 centromere-associated protein E [Bombyx mori]
Match_columns 549
No_of_seqs 121 out of 214
Neff 6.26839
Searched_HMMs 71285
Date Tue Jun 3 20:28:12 2025
Command hhsearch -cpu 8 -i ../results/full.a3m -d /cluster/toolkit/production/databases/hh-suite/mmcif70/pdb70 -o ../results/8840693.hhr -oa3m ../results/8840693.a3m -p 20 -Z 250 -loc -z 1 -b 1 -B 250 -ssm 2 -sc 1 -seq 1 -dbstrlen 10000 -norealign -maxres 32000 -contxt /cluster/toolkit/production/bioprogs/tools/hh-suite-build-new/data/context_data.crf
No Hit Prob E-value P-value Score SS Cols Query HMM Template HMM
1 9E5C_1c CMF5; flagella, microt 97.8 0.21 3E-06 61.0 64.9 470 28-544 828-1334(1340)
2 7DL2_C Hamartin; TSC complex, 97.8 0.35 4.9E-06 61.0 40.2 283 28-352 688-971 (1164)
3 8GLV_Do FAP44; cilia, microtub 97.4 1.3 1.9E-05 59.4 56.7 423 60-532 1634-2135(2141)
4 8VJH_Q Tape measure; Flagellot 97.3 1.4 1.9E-05 56.5 60.7 464 28-537 21-494 (1431)
5 3S84_B Apolipoprotein A-IV; fo 97.2 0.38 5.3E-06 48.0 34.3 261 152-438 8-273 (273)
6 8TID_w WD40 domain protein; ne 97.2 1.4 2E-05 53.9 62.0 466 29-528 804-1292(1293)
7 9E5C_1d CMF6; flagella, microt 97.1 1.4 1.9E-05 53.3 59.9 456 28-533 679-1182(1204)
8 8AX9_A Maltose/maltodextrin-bi 97.1 1 1.5E-05 51.5 37.7 255 78-415 407-663 (675)
9 2BSG_B FIBRITIN; VIRAL PROTEIN 97.1 1 1.4E-05 51.2 32.4 366 27-415 55-451 (487)
10 8AX9_A Maltose/maltodextrin-bi 97.1 1.1 1.5E-05 51.4 39.0 298 244-547 360-674 (675)
11 8J07_i4 Cilia- and flagella-as 97.1 1.6 2.2E-05 53.2 60.4 454 28-516 734-1226(1250)
12 3S84_B Apolipoprotein A-IV; fo 97.0 0.56 7.8E-06 46.8 36.2 253 276-528 11-267 (273)
13 2BSG_B FIBRITIN; VIRAL PROTEIN 97.0 0.48 6.8E-06 53.8 26.0 254 278-533 45-346 (487)
14 8GLV_Cq WD_REPEATS_REGION doma 96.9 2.3 3.3E-05 52.3 53.2 377 29-448 776-1187(1316)
15 8TID_W WD40 domain protein; ne 96.9 2.5 3.5E-05 51.7 44.3 376 28-437 898-1295(1308)
16 8GLV_Cq WD_REPEATS_REGION doma 96.8 2.9 4E-05 51.5 59.5 444 29-515 725-1187(1316)
17 8GLV_Cq WD_REPEATS_REGION doma 96.8 2.9 4.1E-05 51.5 64.8 483 2-534 623-1111(1316)
18 2BSG_B FIBRITIN; VIRAL PROTEIN 96.7 2.1 2.9E-05 48.9 37.7 385 75-512 47-455 (487)
19 8VJH_Q Tape measure; Flagellot 96.6 4.7 6.6E-05 51.8 56.2 464 28-528 104-580 (1431)
20 9E5C_1d CMF6; flagella, microt 96.6 3.4 4.8E-05 50.1 57.6 423 68-534 677-1133(1204)
21 9E5C_1d CMF6; flagella, microt 96.6 3.6 5.1E-05 49.8 53.9 415 29-501 760-1196(1204)
22 8TZL_E Peptidase M23; membrane 96.5 1.7 2.4E-05 45.4 25.2 199 5-218 19-243 (382)
23 8AX9_A Maltose/maltodextrin-bi 96.3 3.7 5.2E-05 47.1 37.2 267 22-341 396-664 (675)
24 8TID_W WD40 domain protein; ne 96.3 5.4 7.6E-05 48.9 62.7 443 28-534 753-1214(1308)
25 6Z47_B Myosin heavy chain 11; 96.3 9.3 0.00013 51.1 62.1 471 28-549 1484-1960(1979)
26 9E5C_1c CMF5; flagella, microt 96.3 6 8.4E-05 48.8 62.7 448 45-534 791-1253(1340)
27 7WOO_I Nucleoporin NSP1; nucle 96.2 0.69 9.7E-06 56.0 21.3 173 38-218 637-821 (823)
28 8RHB_t Kinesin-1 heavy chain; 96.2 5.7 8E-05 47.6 60.5 456 28-549 467-930 (963)
29 8TID_w WD40 domain protein; ne 96.1 7.3 0.0001 48.0 53.5 411 29-482 872-1292(1293)
30 9E5C_1t Cilia- and flagella-as 96.0 11 0.00015 49.5 60.5 475 28-541 1250-1757(1760)
31 3S84_B Apolipoprotein A-IV; fo 95.9 2.7 3.8E-05 42.0 34.7 250 238-490 18-272 (273)
32 2L7B_A Apolipoprotein E; apoli 95.9 3.9 5.5E-05 43.5 32.1 272 268-548 13-307 (307)
33 1I84_S SMOOTH MUSCLE MYOSIN HE 95.9 9.5 0.00013 47.8 43.4 304 28-367 866-1173(1184)
34 6ZNL_Z Dynactin subunit 1; Dyn 95.9 11 0.00015 48.4 55.7 463 28-525 224-709 (1286)
35 9E5C_1c CMF5; flagella, microt 95.9 8.9 0.00012 47.3 57.0 394 29-465 876-1276(1340)
36 9E5C_1d CMF6; flagella, microt 95.8 8.9 0.00012 46.6 45.4 359 28-463 820-1204(1204)
37 8J07_i4 Cilia- and flagella-as 95.5 11 0.00016 46.1 63.0 462 31-535 690-1160(1250)
38 6SO3_A Myosin 2 heavy chain st 95.5 18 0.00026 48.4 65.2 460 28-549 1475-1948(1953)
39 9E9R_A Apolipoprotein B 100; a 95.5 28 0.00039 50.6 47.8 432 29-532 2082-2567(4563)
40 8GLV_Do FAP44; cilia, microtub 95.4 22 0.00031 48.6 52.6 376 28-461 1644-2135(2141)
41 8VJH_Q Tape measure; Flagellot 95.3 17 0.00024 47.0 55.7 413 67-529 11-437 (1431)
42 3K2S_B Apolipoprotein A-I; sup 95.2 5.4 7.6E-05 40.6 33.9 227 278-528 8-242 (243)
43 8QYD_C Anti-phage defense ZorA 95.1 12 0.00016 43.8 62.9 432 29-523 252-728 (729)
44 8UBG_S DpHF19,Green fluorescen 95.1 11 0.00016 43.6 27.7 221 27-271 3-226 (497)
45 6GAP_C Outer capsid protein si 95.0 6.6 9.2E-05 40.7 21.5 153 16-192 12-166 (261)
46 9HCJ_I1 Nup58; Nuclear pore co 94.9 3.5 4.9E-05 48.6 19.8 197 308-542 167-380 (581)
47 3G67_A Methyl-accepting chemot 94.8 5.6 7.9E-05 38.7 27.7 210 304-524 2-211 (213)
48 8J07_i4 Cilia- and flagella-as 94.7 19 0.00027 44.1 49.2 404 28-460 785-1223(1250)
49 8VVN_C MotA/TolQ/ExbB proton c 94.5 16 0.00022 42.5 49.7 348 157-533 216-566 (696)
50 8GLV_Do FAP44; cilia, microtub 94.4 38 0.00053 46.5 44.8 335 28-395 1697-2135(2141)
51 8QYK_B Anti-phage defense ZorA 94.4 12 0.00016 40.5 36.7 262 255-528 202-467 (495)
52 8J07_i4 Cilia- and flagella-as 94.4 22 0.00031 43.6 50.6 356 153-531 690-1059(1250)
53 2AP3_A conserved hypothetical 94.3 4 5.7E-05 40.8 16.4 185 9-208 2-199 (199)
54 9GZ2_A Myosin-7; Mavacamten, I 94.3 25 0.00035 43.9 43.0 298 29-379 842-1139(1145)
55 9E5C_1t Cilia- and flagella-as 94.1 35 0.00048 45.0 37.7 277 29-359 1456-1746(1760)
56 8TID_w WD40 domain protein; ne 94.1 26 0.00036 43.4 62.3 455 29-533 746-1223(1293)
57 4CGK_B SECRETED 45 KDA PROTEIN 94.0 14 0.00019 39.8 24.7 206 2-218 1-231 (392)
58 7WOO_I Nucleoporin NSP1; nucle 93.9 7.7 0.00011 47.3 20.8 160 331-490 636-821 (823)
59 8AX9_A Maltose/maltodextrin-bi 93.9 20 0.00028 41.3 40.7 293 112-455 360-655 (675)
60 2BSG_B FIBRITIN; VIRAL PROTEIN 93.9 20 0.00027 41.2 30.4 293 242-544 57-415 (487)
61 9E9R_A Apolipoprotein B 100; a 93.8 68 0.00095 47.1 33.0 282 248-529 4060-4443(4563)
62 8FEF_C MCE-family protein MCE1 93.6 7.1 0.0001 45.5 18.7 156 380-538 133-302 (524)
63 6GAP_C Outer capsid protein si 93.4 9.4 0.00013 39.6 17.6 121 76-218 23-146 (261)
64 8TID_W WD40 domain protein; ne 93.3 34 0.00047 42.3 58.2 450 29-534 838-1303(1308)
65 7UX1_A Mechanosensitive channe 93.0 43 0.0006 42.5 45.1 450 5-520 14-488 (1120)
66 8EQS_C Apolipoprotein A-I; Mem 93.0 14 0.0002 36.9 27.9 194 311-528 14-210 (211)
67 8GLV_Cq WD_REPEATS_REGION doma 92.9 40 0.00056 41.9 58.7 406 81-534 649-1058(1316)
68 6GAP_C Outer capsid protein si 92.7 18 0.00026 37.5 18.8 143 151-318 25-168 (261)
69 2CH7_A METHYL-ACCEPTING CHEMOT 92.5 18 0.00025 36.9 37.6 256 275-531 4-279 (309)
70 9C3C_D Dystrophin; beta-helix, 92.5 90 0.0013 45.0 56.4 466 33-529 1191-1705(3696)
71 6Z6O_D HDA1 complex subunit 3, 92.4 28 0.00039 39.0 23.0 175 28-218 342-520 (542)
72 4Q4G_X Peptidoglycan endopepti 92.4 28 0.00039 38.9 22.8 202 1-218 14-225 (472)
73 8UBG_S DpHF19,Green fluorescen 92.2 36 0.0005 39.7 25.3 205 151-378 12-216 (497)
74 2L7B_A Apolipoprotein E; apoli 91.8 27 0.00038 37.3 31.7 251 78-356 39-293 (307)
75 6W2D_y Large tegument protein 91.7 43 0.0006 47.0 23.8 340 158-533 866-1261(3149)
76 8QYD_C Anti-phage defense ZorA 91.6 43 0.0006 39.3 65.1 470 1-529 135-676 (729)
77 8VVI_C MotA/TolQ/ExbB proton c 91.5 27 0.00037 36.7 39.8 291 4-339 82-377 (378)
78 9C3C_D Dystrophin; beta-helix, 91.5 1.1E+02 0.0016 44.0 54.0 470 33-531 864-1374(3696)
79 9GZ2_A Myosin-7; Mavacamten, I 91.4 61 0.00085 40.6 38.3 260 28-339 883-1142(1145)
80 8VVN_C MotA/TolQ/ExbB proton c 91.3 44 0.00062 38.9 64.3 433 28-510 243-693 (696)
81 7WOO_I Nucleoporin NSP1; nucle 91.2 20 0.00028 43.9 19.3 152 382-534 637-819 (823)
82 6FSA_B Myosin-7; Motor protein 91.0 92 0.0013 42.1 62.6 443 28-524 1474-1919(1935)
83 7WOO_I Nucleoporin NSP1; nucle 91.0 59 0.00083 40.0 23.0 162 278-445 637-822 (823)
84 9E5C_1c CMF5; flagella, microt 91.0 64 0.0009 40.1 54.6 381 103-532 796-1181(1340)
85 6SO3_A Myosin 2 heavy chain st 91.0 94 0.0013 42.1 65.9 474 28-533 906-1405(1953)
86 8HQS_A Structural maintenance 90.9 62 0.00087 40.0 36.7 293 46-415 653-947 (1093)
87 2L7B_A Apolipoprotein E; apoli 90.9 33 0.00046 36.7 30.9 228 238-480 66-302 (307)
88 8QYD_C Anti-phage defense ZorA 90.7 51 0.00072 38.6 49.1 342 154-531 226-601 (729)
89 3S84_B Apolipoprotein A-IV; fo 90.7 25 0.00036 35.1 37.8 267 82-395 4-271 (273)
90 8EQS_C Apolipoprotein A-I; Mem 90.6 26 0.00036 35.0 25.1 195 112-355 14-209 (211)
91 8VVN_C MotA/TolQ/ExbB proton c 90.4 52 0.00074 38.3 63.6 458 4-534 152-627 (696)
92 7DL2_C Hamartin; TSC complex, 90.4 85 0.0012 40.6 42.1 292 84-453 688-981 (1164)
93 8PPR_K Kinetochore scaffold 1; 90.3 16 0.00022 50.2 18.7 125 36-180 1997-2129(2342)
94 6FSA_B Myosin-7; Motor protein 90.1 1.1E+02 0.0015 41.4 65.9 472 28-531 856-1335(1935)
95 8VJH_Q Tape measure; Flagellot 90.1 92 0.0013 40.5 56.5 464 28-537 63-536 (1431)
96 9G40_v CDK5 regulatory subunit 89.8 1.2E+02 0.0017 41.4 52.7 388 28-460 285-683 (1893)
97 4ZXQ_E Tail needle protein gp2 89.7 9.3 0.00013 36.0 11.9 122 1-126 7-140 (144)
98 9HCJ_I1 Nup58; Nuclear pore co 89.5 51 0.00071 39.3 19.8 166 42-218 177-344 (581)
99 8QOX_B Conserved membrane prot 89.4 25 0.00035 39.3 16.9 115 76-216 329-443 (475)
100 1I84_S SMOOTH MUSCLE MYOSIN HE 88.9 98 0.0014 39.2 36.3 261 28-327 915-1176(1184)
101 6Z6O_O HDA1 complex subunit 2; 88.8 72 0.001 37.6 27.2 198 29-271 414-629 (629)
102 6Z47_B Myosin heavy chain 11; 88.8 1.4E+02 0.0019 40.7 65.8 453 28-531 944-1402(1979)
103 8FEF_A Virulence factor Mce fa 88.5 53 0.00075 36.4 18.5 164 342-526 152-317 (409)
104 1I84_S SMOOTH MUSCLE MYOSIN HE 88.3 1.1E+02 0.0015 38.9 49.8 362 30-465 816-1177(1184)
105 5Y06_A msmeg_4306; coiled coil 88.2 38 0.00053 33.6 21.3 197 2-218 1-208 (262)
106 6Z47_B Myosin heavy chain 11; 87.9 1.5E+02 0.0021 40.2 65.2 462 28-531 1309-1774(1979)
107 4UXV_A SEPTATION RING FORMATIO 87.5 68 0.00096 35.8 50.5 445 29-522 63-531 (545)
108 6SO3_A Myosin 2 heavy chain st 87.5 1.6E+02 0.0022 40.0 65.0 475 28-531 857-1343(1953)
109 4UXV_A SEPTATION RING FORMATIO 87.2 71 0.001 35.6 51.3 440 43-530 6-482 (545)
110 8FEF_B Virulence factor Mce fa 87.0 51 0.00071 35.3 16.7 144 386-531 155-298 (343)
111 3K2S_B Apolipoprotein A-I; sup 86.9 50 0.0007 33.6 34.2 234 149-418 4-239 (243)
112 8QYY_C Anti-phage defense ZorA 86.8 74 0.001 35.5 35.9 256 249-533 168-430 (434)
113 8VVI_C MotA/TolQ/ExbB proton c 86.8 58 0.00081 34.2 27.4 190 340-531 111-300 (378)
114 8Q84_B Kinetochore protein NUF 86.5 65 0.00092 34.6 38.9 281 28-354 161-450 (451)
115 2LEM_A Apolipoprotein A-I; LIP 86.4 50 0.00071 33.2 29.2 201 278-510 7-213 (216)
116 2LEM_A Apolipoprotein A-I; LIP 86.4 51 0.00071 33.2 25.0 176 237-450 38-213 (216)
117 8Q84_F Kinetochore protein NDC 86.4 1.1E+02 0.0015 37.0 39.0 276 29-356 372-673 (691)
118 6Z47_B Myosin heavy chain 11; 86.2 1.8E+02 0.0026 39.5 66.5 463 28-531 867-1339(1979)
119 7A8T_A Alpha-actinin-2; Z-disk 86.2 66 0.00093 34.3 43.7 429 38-501 2-468 (476)
120 9E5C_1t Cilia- and flagella-as 85.9 1.7E+02 0.0024 38.8 51.0 407 82-531 1248-1699(1760)
121 6GAO_A Outer capsid protein si 85.6 51 0.00072 32.5 21.0 147 46-218 1-151 (240)
122 1LS4_A Apolipophorin-III; Heli 85.6 56 0.00079 33.0 19.5 139 244-406 26-173 (180)
123 4LIN_I Tail needle protein gp2 85.1 81 0.0011 34.3 19.0 172 23-215 34-207 (300)
124 8Q84_B Kinetochore protein NUF 84.8 79 0.0011 34.0 46.2 352 1-409 80-451 (451)
125 7OGT_A Structural maintenance 84.8 1.7E+02 0.0024 37.7 40.5 305 27-359 709-1080(1225)
126 6GAJ_C Outer capsid protein si 84.7 34 0.00047 29.6 18.3 131 41-195 1-133 (133)
127 8AHL_D Crescentin; cytoskeleto 84.6 82 0.0011 34.0 58.2 431 14-529 17-448 (460)
128 9E5C_1t Cilia- and flagella-as 84.5 2E+02 0.0028 38.3 52.4 392 28-461 1303-1747(1760)
129 6FSA_B Myosin-7; Motor protein 84.4 2.2E+02 0.0031 38.7 66.5 459 28-530 1298-1763(1935)
130 7WU7_6 Prefoldin subunit 6; ch 84.2 43 0.00061 30.5 14.6 110 416-525 5-125 (129)
131 6ZNL_Z Dynactin subunit 1; Dyn 84.2 1.9E+02 0.0026 37.7 51.9 359 60-497 214-576 (1286)
132 8QYK_B Anti-phage defense ZorA 84.1 87 0.0012 33.9 34.6 239 238-497 252-493 (495)
133 8GLV_AB Outer dynein arm-docki 84.1 1.5E+02 0.0021 36.6 52.7 376 42-530 85-462 (749)
134 9BI4_D DNA repair protein RAD5 83.7 1.8E+02 0.0025 37.2 56.2 481 9-532 149-663 (1312)
135 6TIK_B Capsid protein,Putative 83.7 1.3E+02 0.0018 35.6 24.3 183 27-218 161-348 (589)
136 6GAP_C Outer capsid protein si 83.6 77 0.0011 32.9 22.0 154 381-546 26-181 (261)
137 7TDZ_s Nup214; Nuclear pore co 83.5 2.6E+02 0.0036 38.8 25.5 195 54-315 694-890 (2037)
138 8GLV_LS Flagellar-associated p 83.4 1.4E+02 0.0019 35.7 63.4 469 28-533 208-692 (904)
139 8EQS_C Apolipoprotein A-I; Mem 83.1 69 0.00097 32.0 28.0 189 244-450 14-210 (211)
140 8UBG_S DpHF19,Green fluorescen 83.1 1.3E+02 0.0019 35.2 25.3 216 80-346 7-227 (497)
141 7TDZ_s Nup214; Nuclear pore co 83.0 79 0.0011 43.3 18.6 165 28-218 718-882 (2037)
142 8Q84_F Kinetochore protein NDC 82.7 1.5E+02 0.0022 35.7 48.7 466 2-544 157-690 (691)
143 6TPI_A Murein hydrolase activa 82.6 83 0.0012 32.5 27.9 197 28-265 7-217 (386)
144 8GLV_Do FAP44; cilia, microtub 82.4 2.8E+02 0.004 38.6 48.0 365 151-531 1645-2088(2141)
145 8GLV_Kp Flagellar-associated p 82.2 1.9E+02 0.0026 36.4 64.9 463 28-531 34-545 (925)
146 9E5C_1b Cilia- and flagella-as 82.2 2.1E+02 0.0029 36.8 63.7 440 28-530 209-651 (1032)
147 3K2S_B Apolipoprotein A-I; sup 82.0 82 0.0012 32.1 32.8 223 78-356 13-242 (243)
148 6FSA_B Myosin-7; Motor protein 81.6 2.7E+02 0.0038 37.8 65.4 465 28-533 919-1404(1935)
149 9G40_v CDK5 regulatory subunit 81.1 3E+02 0.0042 37.9 61.3 437 29-506 210-683 (1893)
150 8IYJ_b4 Coiled-coil domain-con 81.0 1.5E+02 0.0021 34.5 34.0 306 238-549 134-497 (499)
151 8IAH_S Spectrin beta chain; Ma 81.0 2.7E+02 0.0038 37.4 54.8 462 33-526 891-1412(2148)
152 7WOO_G Nucleoporin NUP49/NSP49 80.9 1.4E+02 0.002 34.0 18.6 164 309-486 264-470 (472)
153 9E5C_0y Coiled-coil domain-con 80.5 1.6E+02 0.0023 34.6 62.9 468 28-534 142-624 (872)
154 7WOO_G Nucleoporin NUP49/NSP49 80.1 1.5E+02 0.0021 33.8 19.9 171 354-532 266-470 (472)
155 6W2D_y Large tegument protein 80.0 3.9E+02 0.0055 38.6 46.0 413 55-521 867-1368(3149)
156 7O97_B hypothetical protein UY 79.9 47 0.00066 28.0 10.7 85 448-532 9-93 (93)
157 7DL2_C Hamartin; TSC complex, 79.8 2.6E+02 0.0037 36.5 40.1 285 154-501 685-969 (1164)
158 9G3Y_s CDK5 regulatory subunit 79.6 3.1E+02 0.0044 37.2 51.0 381 28-442 285-678 (1663)
159 6S7O_E Dolichyl-diphosphooligo 79.6 1.5E+02 0.0021 35.1 17.9 152 7-178 446-607 (607)
160 8J07_h2 Coiled-coil domain-con 79.3 2.4E+02 0.0034 35.8 65.8 477 12-530 5-537 (941)
161 7R5K_W0 Nuclear pore complex p 79.0 2.1E+02 0.0029 34.9 21.0 164 33-218 560-735 (741)
162 9HCJ_H3 Nuclear pore complex p 78.6 1.6E+02 0.0022 33.3 21.6 181 21-218 240-437 (440)
163 8TID_w WD40 domain protein; ne 78.3 2.4E+02 0.0034 35.3 56.8 386 89-534 757-1147(1293)
164 8QOX_B Conserved membrane prot 78.3 1.6E+02 0.0022 33.1 17.3 114 35-172 330-443 (475)
165 9G3Y_s CDK5 regulatory subunit 78.1 3.4E+02 0.0048 36.9 62.4 468 28-533 164-677 (1663)
166 1QU7_B METHYL-ACCEPTING CHEMOT 77.6 94 0.0013 30.1 28.8 221 316-540 3-227 (227)
167 5GNA_B Flagellar hook-associat 77.0 41 0.00057 25.9 8.7 53 78-130 9-61 (67)
168 7NRC_A GCN1; Ribosome, Disome, 77.0 1.9E+02 0.0027 36.8 17.5 251 272-527 189-465 (1209)
169 7RRO_A4 Tektin-1; cilia, micro 76.8 1.7E+02 0.0024 32.7 30.6 299 238-542 71-414 (418)
170 1EQ1_A APOLIPOPHORIN-III; Five 76.5 1.1E+02 0.0015 30.2 20.8 157 244-406 9-165 (166)
171 7R5K_V0 Nuclear pore complex p 76.3 1.9E+02 0.0027 39.6 18.3 173 164-385 703-882 (2090)
172 2BA2_B Hypothetical UPF0134 pr 76.1 35 0.0005 30.2 8.5 63 26-95 22-84 (85)
173 7VF2_D Pre-mRNA-splicing regul 76.0 2E+02 0.0027 33.0 23.1 181 26-218 21-225 (396)
174 8GUJ_L E3 ubiquitin-protein li 75.9 2.9E+02 0.0041 34.9 63.4 466 28-534 339-947 (1001)
175 4ILO_A CT398; hypothetical pro 75.8 1.2E+02 0.0017 30.3 22.4 163 35-217 7-176 (257)
176 8GLV_LS Flagellar-associated p 75.6 2.4E+02 0.0033 33.8 62.8 467 28-533 152-631 (904)
177 9E5C_0y Coiled-coil domain-con 75.5 2.3E+02 0.0032 33.5 62.3 462 28-533 198-677 (872)
178 7A8T_A Alpha-actinin-2; Z-disk 74.5 1.6E+02 0.0023 31.4 40.3 346 42-415 98-472 (476)
179 2L7B_A Apolipoprotein E; apoli 74.0 1.7E+02 0.0024 31.4 33.1 246 151-415 39-295 (307)
180 8IYJ_U6 Tektin-5; doublet micr 73.9 2.5E+02 0.0035 33.3 33.1 258 240-515 152-462 (557)
181 6SO3_A Myosin 2 heavy chain st 73.6 4.5E+02 0.0063 36.0 67.0 462 28-531 1299-1765(1953)
182 7A8T_A Alpha-actinin-2; Z-disk 73.5 1.7E+02 0.0024 31.2 33.4 288 33-355 165-473 (476)
183 7Z8M_M Dynactin subunit 2; Dyn 73.1 2.2E+02 0.003 32.2 16.9 137 56-211 239-403 (405)
184 8V3W_V Tape measure protein (C 72.7 2.7E+02 0.0037 33.0 27.6 240 288-529 5-273 (817)
185 8QV3_Sd Spindle pole body comp 72.5 3.2E+02 0.0045 33.9 61.3 466 29-544 349-883 (944)
186 8RUY_O Intraflagellar transpor 72.4 3E+02 0.0042 33.5 54.6 405 57-517 144-581 (641)
187 8FD6_A Cytoplasmic dynein 1 he 72.2 5.9E+02 0.0083 36.8 36.9 286 24-357 1714-2005(3126)
188 8TID_W WD40 domain protein; ne 72.2 3.3E+02 0.0047 33.9 57.7 398 70-531 746-1143(1308)
189 6TIK_B Capsid protein,Putative 72.1 2.8E+02 0.0039 33.0 28.1 191 243-441 157-352 (589)
190 8IAH_S Spectrin beta chain; Ma 72.0 4.6E+02 0.0065 35.4 57.4 467 33-531 786-1309(2148)
191 8FEF_B Virulence factor Mce fa 71.9 33 0.00047 36.7 9.3 99 434-534 136-234 (343)
192 8J07_j2 Cilia- and flagella-as 71.6 2.9E+02 0.004 32.9 65.6 482 28-549 351-853 (872)
193 3K2S_B Apolipoprotein A-I; sup 71.5 1.6E+02 0.0023 30.0 32.1 222 238-475 13-242 (243)
194 8Q84_F Kinetochore protein NDC 71.4 3.1E+02 0.0043 33.2 48.2 342 42-437 301-678 (691)
195 8HQS_B Structural maintenance 71.4 3.5E+02 0.005 33.9 37.3 281 38-357 698-982 (1114)
196 9E5C_1r Cilia- and flagella-as 71.3 4.1E+02 0.0057 34.5 39.8 354 28-400 1029-1433(1460)
197 5APZ_A GENERAL CONTROL PROTEIN 71.1 1.2E+02 0.0017 28.4 12.2 102 416-517 4-113 (120)
198 7Y9N_A Spike protein S2',5HB-H 70.9 2E+02 0.0028 30.8 25.8 211 297-531 4-228 (250)
199 3NA7_A HP0958; flagellar bioge 70.9 1.6E+02 0.0023 29.8 22.9 166 31-217 3-175 (256)
200 7YV9_X Unconventional myosin-V 70.9 4.8E+02 0.0067 35.2 55.7 402 28-467 929-1425(1828)
201 3R2P_A Apolipoprotein A-I; amp 70.6 1.4E+02 0.002 29.1 24.1 178 236-441 1-182 (185)
202 4LIN_I Tail needle protein gp2 70.6 1.8E+02 0.0025 31.8 14.3 130 25-171 78-207 (300)
203 8VVI_C MotA/TolQ/ExbB proton c 70.5 1.9E+02 0.0027 30.4 39.1 267 151-463 112-378 (378)
204 8QOX_B Conserved membrane prot 70.4 1.3E+02 0.0018 33.8 13.7 105 152-277 339-443 (475)
205 6ZNM_X BICD family-like cargo 70.2 3.2E+02 0.0045 32.9 25.2 176 28-218 134-310 (577)
206 6H9L_A Uncharacterized protein 70.1 1.3E+02 0.0019 28.5 12.5 82 268-356 46-127 (139)
207 8RVE_AN Vimentin; vimentin, in 70.0 2.4E+02 0.0033 31.3 37.7 297 81-441 104-404 (466)
208 8RUY_m Intraflagellar transpor 69.9 2.9E+02 0.004 32.2 17.3 122 32-178 325-446 (469)
209 4D1E_A ALPHA-ACTININ-2; CONTRA 69.8 3.1E+02 0.0043 32.5 38.5 369 42-441 350-747 (876)
210 8V3W_V Tape measure protein (C 69.5 3.1E+02 0.0044 32.5 44.2 432 56-529 14-485 (817)
211 2N5E_A Apolipoprotein A-I; nan 69.2 1.4E+02 0.002 28.5 24.7 162 277-447 2-166 (167)
212 9C3C_D Dystrophin; beta-helix, 69.2 7.2E+02 0.01 36.6 55.9 466 33-529 973-1488(3696)
213 4EGW_B Magnesium transport pro 68.8 1.8E+02 0.0026 29.6 15.5 120 381-507 153-273 (280)
214 8RUY_P Intraflagellar transpor 68.8 2.9E+02 0.004 31.8 63.7 511 2-549 58-671 (683)
215 6ZNL_Z Dynactin subunit 1; Dyn 68.5 4.7E+02 0.0066 34.2 55.3 455 28-531 283-796 (1286)
216 7WOO_G Nucleoporin NUP49/NSP49 68.5 2.8E+02 0.004 31.6 20.3 166 42-218 273-467 (472)
217 8GLV_LS Flagellar-associated p 67.9 3.5E+02 0.0049 32.4 63.9 463 28-533 40-515 (904)
218 7YV9_X Unconventional myosin-V 67.6 5.5E+02 0.0078 34.6 38.3 333 28-392 1024-1416(1828)
219 6GAO_A Outer capsid protein si 67.5 1.7E+02 0.0024 28.8 20.0 150 155-325 2-155 (240)
220 9E5C_0w Coiled-coil domain-con 67.4 3.3E+02 0.0047 32.0 58.8 465 32-533 138-619 (856)
221 4UXV_A SEPTATION RING FORMATIO 67.4 2.8E+02 0.0039 31.1 44.5 388 104-531 7-404 (545)
222 7OGT_A Structural maintenance 67.4 4.8E+02 0.0067 33.8 56.2 469 33-534 163-775 (1225)
223 9HCJ_I1 Nup58; Nuclear pore co 66.9 3.7E+02 0.0052 32.4 19.9 193 144-379 171-363 (581)
224 6TIK_B Capsid protein,Putative 66.7 3.5E+02 0.005 32.1 29.4 211 80-336 151-363 (589)
225 6SIH_B Flagellar hook-associat 66.7 58 0.00081 39.2 10.6 72 59-130 580-655 (663)
226 6Q1W_A Coiled-coil Trimer with 66.5 20 0.00028 26.1 4.2 28 77-104 3-30 (34)
227 8VVI_C MotA/TolQ/ExbB proton c 66.2 2.3E+02 0.0033 29.8 36.7 258 242-530 119-378 (378)
228 3CK6_D Putative membrane trans 66.1 1.9E+02 0.0026 28.7 14.3 114 381-507 133-246 (252)
229 6S1K_O Methyl-accepting chemot 65.7 2.9E+02 0.004 30.7 37.0 287 240-531 214-503 (551)
230 8IAH_S Spectrin beta chain; Ma 65.4 6.1E+02 0.0086 34.4 60.6 479 33-528 561-1096(2148)
231 7FIK_Y Nucleoporin Nup88A; CR, 65.1 4.1E+02 0.0058 32.3 22.2 164 33-218 547-722 (728)
232 4UY3_A SEPTATION RING FORMATIO 65.0 2E+02 0.0028 28.7 22.8 187 243-445 4-196 (198)
233 9E5C_1a Cilia- and flagella-as 65.0 3.7E+02 0.0052 31.7 64.9 471 28-531 36-514 (848)
234 8FEF_F Mce-family protein mce1 64.8 3.6E+02 0.0051 31.9 16.1 144 382-531 156-299 (518)
235 9BI4_D DNA repair protein RAD5 64.7 5.1E+02 0.0072 33.2 56.8 415 48-529 735-1156(1312)
236 8TZL_E Peptidase M23; membrane 64.5 2.5E+02 0.0035 29.5 28.2 195 77-317 42-246 (382)
237 2ZQM_A Prefoldin beta subunit 64.5 1.3E+02 0.0019 26.4 12.8 94 418-511 6-110 (117)
238 8V3W_V Tape measure protein (C 64.3 3.9E+02 0.0055 31.7 37.8 388 93-531 5-407 (817)
239 7WKK_k MGC84997 protein; nucle 63.9 4.1E+02 0.0058 31.8 18.7 162 42-218 285-454 (599)
240 7R5K_I3 Nucleoporin p58/p45; m 63.9 3.9E+02 0.0055 31.6 20.2 207 294-542 245-456 (599)
241 4LIN_I Tail needle protein gp2 63.8 2.9E+02 0.0041 30.1 14.9 127 152-320 83-209 (300)
242 8DD0_L Tropomyosin alpha-1 cha 63.8 2E+02 0.0028 28.3 40.6 282 29-357 2-284 (284)
243 8FEF_D Virulence factor mce fa 63.8 1.9E+02 0.0027 34.3 13.8 142 382-531 170-315 (547)
244 2N5E_A Apolipoprotein A-I; nan 63.0 1.9E+02 0.0027 27.7 20.3 162 157-341 3-165 (167)
245 6GAO_A Outer capsid protein si 63.0 2.1E+02 0.003 28.2 19.0 130 28-177 25-154 (240)
246 6M3Q_F Spectrin beta chain; PR 62.9 2.2E+02 0.0031 28.4 35.8 308 108-534 3-313 (322)
247 8P0X_L Coiled-coil domain-cont 62.9 4.3E+02 0.006 31.7 31.9 266 28-327 348-626 (627)
248 8FD6_A Cytoplasmic dynein 1 he 62.9 8.7E+02 0.012 35.3 35.3 263 197-506 1721-1990(3126)
249 6Q1W_A Coiled-coil Trimer with 62.8 25 0.00035 25.6 4.1 29 151-179 4-32 (34)
250 8QYY_C Anti-phage defense ZorA 62.6 3.4E+02 0.0047 30.4 34.3 226 203-450 204-432 (434)
