## Supplementary material for "Programmed meiotic errors facilitate dichotomous sperm production in the silkworm, *Bombyx mori*": Table S9

### Sheet: Primary antibodies
Antibody	Source/Publication	Concentration used
rabbit anti-SYCP1	Xiang et al., 2023	1:250
rat anti-SYCP2	Xiang et al., 2023	1:250
rabbit anti-SYCP2	Xiang et al., 2023	1:250
guinea pig anti-SYCP3	Xiang et al., 2023	1:250
rat anti-HOP1	Xiang et al., 2023	1:250
rat anti-Rec8	this study	1:250
rat anti-SMC1	Xiang et al., 2023	1:250
rabbit anti-Dsn1	Cortes-Silva et al., 2020	1:500
anti-tubulin cocktail (see next sheet)

### Sheet: anti-tubulin cocktail
Antibody	Source	working concentration
12G10 anti-alpha-tubulin	DSHB	1/50
AA12.1 anti-beta tubulin	DSHB	1/250
E7 anti-beta tubulin	DSHB	1/250
6G7 anti-beta tubulin	DSHB	1/250
4A1 anti-alpha tubulin	DSHB	1/250
Tubulin (clone B-5-1-2)	Sigma T6074-200	1/250
Mouse anti-tubulin	Invitrogen 236-10501	1/250
Tubulin (clone Ch3A2)	Synaptic Systems 302 209	1/250
alpha/beta tubulin	Cytoskeleton Inc (ATN02)	1/100

### Sheet: Secondary antibodies
Antibody	Source/Publication	Concentration used
goat anti-guinea pig AF488 (A-11073)	Invitrogen	1:500
donkey anti-rabbit AF555 (A-31572)	Invitrogen	1:500
donkey anti-rat AF647 plus (A-48272)	Invitrogen	1:500
donkey anti-rat AF488 (A21208)	Invitrogen	1:500
donkey anti-mouse AF488 (A21202)	Invitrogen	1:500
donkey anti-chicken AF488 (A78948)	Invitrogen	1:500
donkey anti-sheep AF480 (A11015)	Invitrogen	1:500
goat-anti rabbit AF488	Molecular Probes	1:500	A11034
goat-anti guinea pig AF488	Molecular Probes	1:500	A11073; RRID: AB_2534117
goat-anti rat AF488	Molecular Probes	1:500	A11006; RRID: AB_141373
goat-anti rabbit AF555	Molecular Probes	1:500	A21429; RRID: AB_2535850
goat-anti guinea pig AF555	Molecular Probes	1:500	A21435
goat-anti rat AF555	Molecular Probes	1:500	A21434; RRID: AB_141733
goat-anti rabbit AF647	Molecular Probes	1:500	A21245; RRID: AB_141775
goat-anti guinea pig AF647	Molecular Probes	1:500	A21450; RRID: AB_141882
goat-anti rat AF647	Molecular Probes	1:500	A21247; RRID: AB_141778

### Sheet: Oligopaints
Paint	Source/Publication
Chr 7 whole chromosome	Rosin et al., 2021, PLOS Genetics
Chr 16 whole chromosome	Rosin et al., 2021, PLOS Genetics
Chr 7 s1	Rosin et al., 2021, PLOS Genetics
Chr 7 s2	Rosin et al., 2021, PLOS Genetics
